# The 3’-untranslated regions of yeast ribosomal protein mRNAs determine paralog incorporation into ribosomes and recruit factors necessary for specialized functions

**DOI:** 10.1101/2024.03.18.585503

**Authors:** Raman K. Singh, Robert A. Crawford, Dheerendra P. Mall, Graham D. Pavitt, Jeffrey E. Gerst

## Abstract

Ribosome heterogeneity arises via the differential incorporation of ribosomal protein (RP) paralogs, post-transcriptionally modified rRNA, post-translationally modified RPs, and ribosome-associated proteins (RAPs) into ribosomes. This has led to the hypothesis that heterogeneous or “specialized” ribosomes, which translate specific mRNA subsets, confer key roles in cell growth and development. While proven examples of functional ribosome heterogeneity in eukaryotes exist, there is no comprehensive analysis of specialized ribosome formation. We employed yeast RP paralog deletion libraries and high-throughput screening to investigate the functional specificity and redundancy between paralogs under various growth conditions. Composition and translatome analyses verified paralog specificity in the assembly and function of ribosomes specialized for growth on different carbon sources, and identified a novel RAP required for the efficient translation of peroxisomal proteins. Importantly, we also show that the mechanism by which specific RP paralogs incorporate into ribosomes requires their unique 3’-untranslated regions to yield ribosomes that differ in composition and function.

**Graphical Abstract:** 
