## Supplementary Table 2 for "The 3’-untranslated regions of yeast ribosomal protein mRNAs determine paralog incorporation into ribosomes and recruit factors necessary for specialized functions"

### Sheet: ReadMe
Excel Sheets Documentation
Sheet No: 1
Sheet Name: ReadMe
Details: Descriptions
This sheet provides a brief overview of the Excel workbook and the various sheets contained within.
Sheet No: 2
Sheet Name: Double_deletions_Result
Details: Phenotypic Screening of RPP Double Deletion Mutants along with WT and corresponding single deletion as control under Different Stress Conditions
This sheet contains data related to the phenotypic screening of RPP (Ribosomal Protein Paralog) double deletion mutants under different stress conditions. The experiments were conducted using various stress conditions added to YPD media, with a no-addition control. Osmotic stress (1.5M Sorbitol), High salt stress (1.2M NaCl), Oxidative stress (5mM H2O2), and no stress (without any addition to YPD…
Relative Growth Rate: The relative growth rate of deletion mutants in comparison to the reference strain BY4741.
Temperature Conditions: Mutants were grown at 30°C temperature.
Column Nomenclature: The naming convention for columns is as follows:
relative_growth_rate: Growth rate relative to BY4741.
Media: Growth media.
Replicate: The replicate number.
deletion1: Name of first RPP deletion
deletion2: Name of 2nd RPP deletion or NA represent only single RPP deletion mutant
deletion_Type: Double or Single deletion mutant
cluster_del1: 1st RPP deletion gene belongs phenotipic cluster number
cluster_del2: 2nd RPP deletion gene belongs phenotipic cluster number or NA for single deletions
cl_type: Intra for both the deleted RPP genes belogs to same cluster or Inter for the deleted RPP genes belogs to different cluster

### Sheet: Double_deletions_Result
Strains	Media	Replicate	relative_growth_rate	deletion1	deletion2	deletion_type	cluster_del1	cluster_del2	cl_type
BY4741	H2O2	1	1	BY4741	NA	Single	1	NA	NA
rps9A	H2O2	1	1.01304	rps9A	NA	Single	1	NA	NA
BY4741	H2O2	3	1	BY4741	NA	Single	1	NA	NA
rps9A	H2O2	3	1.01505	rps9A	NA	Single	1	NA	NA
BY4741	NaCl	1	1	BY4741	NA	Single	1	NA	NA
rps9A	NaCl	1	1.0079	rps9A	NA	Single	1	NA	NA
BY4741	NaCl	2	1	BY4741	NA	Single	1	NA	NA
rps9A	NaCl	2	1.02601	rps9A	NA	Single	1	NA	NA
BY4741	NaCl	3	1	BY4741	NA	Single	1	NA	NA
rps9A	NaCl	3	1.02915	rps9A	NA	Single	1	NA	NA
BY4741	Sorbitol	1	1	BY4741	NA	Single	1	NA	NA
rps9A	Sorbitol	1	0.986014	rps9A	NA	Single	1	NA	NA
BY4741	Sorbitol	2	1	BY4741	NA	Single	1	NA	NA
rps9A	Sorbitol	2	0.993063	rps9A	NA	Single	1	NA	NA
BY4741	Sorbitol	3	1	BY4741	NA	Single	1	NA	NA
rps9A	Sorbitol	3	0.995148	rps9A	NA	Single	1	NA	NA
BY4741	YPD	1	1	BY4741	NA	Single	1	NA	NA
rps9A	YPD	1	1.01201	rps9A	NA	Single	1	NA	NA
BY4741	YPD	2	1	BY4741	NA	Single	1	NA	NA
rps9A	YPD	2	1.00493	rps9A	NA	Single	1	NA	NA
BY4741	YPD	3	1	BY4741	NA	Single	1	NA	NA
rps9A	YPD	3	1.01175	rps9A	NA	Single	1	NA	NA
rpl20B	H2O2	1	0.67344	rpl20B	NA	Single	2	NA	NA
rpl20B	H2O2	3	0.682966	rpl20B	NA	Single	2	NA	NA
rpl20B	NaCl	1	0.711925	rpl20B	NA	Single	2	NA	NA
rpl20B	NaCl	2	0.724739	rpl20B	NA	Single	2	NA	NA
rpl20B	NaCl	3	0.738264	rpl20B	NA	Single	2	NA	NA
rpl20B	Sorbitol	1	0.528132	rpl20B	NA	Single	2	NA	NA
rpl20B	Sorbitol	2	0.523558	rpl20B	NA	Single	2	NA	NA
rpl20B	Sorbitol	3	0.529136	rpl20B	NA	Single	2	NA	NA
rpl20B	YPD	1	0.69847	rpl20B	NA	Single	2	NA	NA
rpl20B	YPD	2	0.676587	rpl20B	NA	Single	2	NA	NA
rpl20B	YPD	3	0.670181	rpl20B	NA	Single	2	NA	NA
rps24A	H2O2	1	0.840417	rps24A	NA	Single	3	NA	NA
rps24A	H2O2	3	0.837138	rps24A	NA	Single	3	NA	NA
rps24A	NaCl	1	0.83751	rps24A	NA	Single	3	NA	NA
rps24A	NaCl	2	0.873379	rps24A	NA	Single	3	NA	NA
rps24A	NaCl	3	0.868723	rps24A	NA	Single	3	NA	NA
rps24A	Sorbitol	1	0.744858	rps24A	NA	Single	3	NA	NA
rps24A	Sorbitol	2	0.73954	rps24A	NA	Single	3	NA	NA
rps24A	Sorbitol	3	0.756302	rps24A	NA	Single	3	NA	NA
rps24A	YPD	1	0.864467	rps24A	NA	Single	3	NA	NA
rps24A	YPD	2	0.85626	rps24A	NA	Single	3	NA	NA
rps24A	YPD	3	0.858653	rps24A	NA	Single	3	NA	NA
rpl12A	H2O2	1	0.79124	rpl12A	NA	Single	4	NA	NA
rpl12A+rpl20B	H2O2	1	0.567486	rpl12A	rpl20B	Double	4	2	inter
rpl12A+rpl31A	H2O2	1	0.231691	rpl12A	rpl31A	Double	4	4	intra
rpl12A+rps24A	H2O2	1	0.833055	rpl12A	rps24A	Double	4	3	inter
rpl12A+rps26A	H2O2	1	0.0477005	rpl12A	rps26A	Double	4	5	inter
rpl12A+rps9A	H2O2	1	0.639874	rpl12A	rps9A	Double	4	1	inter
rpl12A+rps9B	H2O2	1	0.0173374	rpl12A	rps9B	Double	4	4	intra
rpl31A	H2O2	1	0.441608	rpl31A	NA	Single	4	NA	NA
rps9B	H2O2	1	0.564657	rps9B	NA	Single	4	NA	NA
rpl12A	H2O2	3	0.797321	rpl12A	NA	Single	4	NA	NA
rpl12A+rpl20B	H2O2	3	0.544671	rpl12A	rpl20B	Double	4	2	inter
rpl12A+rpl31A	H2O2	3	0.420368	rpl12A	rpl31A	Double	4	4	intra
rpl12A+rps24A	H2O2	3	0.823381	rpl12A	rps24A	Double	4	3	inter
rpl12A+rps26A	H2O2	3	0.0478381	rpl12A	rps26A	Double	4	5	inter
rpl12A+rps9A	H2O2	3	0.632019	rpl12A	rps9A	Double	4	1	inter
rpl12A+rps9B	H2O2	3	0.361114	rpl12A	rps9B	Double	4	4	intra
rpl31A	H2O2	3	0.400968	rpl31A	NA	Single	4	NA	NA
rps9B	H2O2	3	0.555043	rps9B	NA	Single	4	NA	NA
rpl12A	NaCl	1	0.905244	rpl12A	NA	Single	4	NA	NA
rpl12A+rpl20B	NaCl	1	0.566285	rpl12A	rpl20B	Double	4	2	inter
rpl12A+rpl31A	NaCl	1	0.309538	rpl12A	rpl31A	Double	4	4	intra
rpl12A+rps24A	NaCl	1	0.844799	rpl12A	rps24A	Double	4	3	inter
rpl12A+rps26A	NaCl	1	0.249465	rpl12A	rps26A	Double	4	5	inter
rpl12A+rps9A	NaCl	1	0.608242	rpl12A	rps9A	Double	4	1	inter
rpl12A+rps9B	NaCl	1	0.330452	rpl12A	rps9B	Double	4	4	intra
rpl31A	NaCl	1	0.570946	rpl31A	NA	Single	4	NA	NA
rps9B	NaCl	1	0.818427	rps9B	NA	Single	4	NA	NA
rpl12A	NaCl	2	0.936874	rpl12A	NA	Single	4	NA	NA
rpl12A+rpl20B	NaCl	2	0.565315	rpl12A	rpl20B	Double	4	2	inter
rpl12A+rpl31A	NaCl	2	0.300729	rpl12A	rpl31A	Double	4	4	intra
rpl12A+rps24A	NaCl	2	0.86553	rpl12A	rps24A	Double	4	3	inter
rpl12A+rps26A	NaCl	2	0.304979	rpl12A	rps26A	Double	4	5	inter
rpl12A+rps9A	NaCl	2	0.598274	rpl12A	rps9A	Double	4	1	inter
rpl12A+rps9B	NaCl	2	0.332152	rpl12A	rps9B	Double	4	4	intra
rpl31A	NaCl	2	0.564802	rpl31A	NA	Single	4	NA	NA
rps9B	NaCl	2	0.841343	rps9B	NA	Single	4	NA	NA
rpl12A	NaCl	3	0.934268	rpl12A	NA	Single	4	NA	NA
rpl12A+rpl20B	NaCl	3	0.600238	rpl12A	rpl20B	Double	4	2	inter
rpl12A+rpl31A	NaCl	3	0.315875	rpl12A	rpl31A	Double	4	4	intra
rpl12A+rps24A	NaCl	3	0.885045	rpl12A	rps24A	Double	4	3	inter
rpl12A+rps26A	NaCl	3	0.295305	rpl12A	rps26A	Double	4	5	inter
rpl12A+rps9A	NaCl	3	0.626387	rpl12A	rps9A	Double	4	1	inter
rpl12A+rps9B	NaCl	3	0.338266	rpl12A	rps9B	Double	4	4	intra
rpl31A	NaCl	3	0.554073	rpl31A	NA	Single	4	NA	NA
rps9B	NaCl	3	0.845285	rps9B	NA	Single	4	NA	NA
rpl12A	Sorbitol	1	0.6942	rpl12A	NA	Single	4	NA	NA
rpl12A+rpl20B	Sorbitol	1	0.509811	rpl12A	rpl20B	Double	4	2	inter
rpl12A+rpl31A	Sorbitol	1	0.380704	rpl12A	rpl31A	Double	4	4	intra
rpl12A+rps24A	Sorbitol	1	0.755789	rpl12A	rps24A	Double	4	3	inter
rpl12A+rps26A	Sorbitol	1	0.256827	rpl12A	rps26A	Double	4	5	inter
rpl12A+rps9A	Sorbitol	1	0.603981	rpl12A	rps9A	Double	4	1	inter
rpl12A+rps9B	Sorbitol	1	0.408985	rpl12A	rps9B	Double	4	4	intra
rpl31A	Sorbitol	1	0.528937	rpl31A	NA	Single	4	NA	NA
rps9B	Sorbitol	1	0.651206	rps9B	NA	Single	4	NA	NA
rpl12A	Sorbitol	2	0.726677	rpl12A	NA	Single	4	NA	NA
rpl12A+rpl20B	Sorbitol	2	0.514065	rpl12A	rpl20B	Double	4	2	inter
rpl12A+rpl31A	Sorbitol	2	0.380005	rpl12A	rpl31A	Double	4	4	intra
rpl12A+rps24A	Sorbitol	2	0.760607	rpl12A	rps24A	Double	4	3	inter
rpl12A+rps26A	Sorbitol	2	0.238123	rpl12A	rps26A	Double	4	5	inter
rpl12A+rps9A	Sorbitol	2	0.600427	rpl12A	rps9A	Double	4	1	inter
rpl12A+rps9B	Sorbitol	2	0.412037	rpl12A	rps9B	Double	4	4	intra
rpl31A	Sorbitol	2	0.516972	rpl31A	NA	Single	4	NA	NA
rps9B	Sorbitol	2	0.650363	rps9B	NA	Single	4	NA	NA
rpl12A	Sorbitol	3	0.719451	rpl12A	NA	Single	4	NA	NA
rpl12A+rpl20B	Sorbitol	3	0.498624	rpl12A	rpl20B	Double	4	2	inter
rpl12A+rpl31A	Sorbitol	3	0.383509	rpl12A	rpl31A	Double	4	4	intra
rpl12A+rps24A	Sorbitol	3	0.768188	rpl12A	rps24A	Double	4	3	inter
rpl12A+rps26A	Sorbitol	3	0.217284	rpl12A	rps26A	Double	4	5	inter
rpl12A+rps9A	Sorbitol	3	0.620334	rpl12A	rps9A	Double	4	1	inter
rpl12A+rps9B	Sorbitol	3	0.397485	rpl12A	rps9B	Double	4	4	intra
rpl31A	Sorbitol	3	0.509719	rpl31A	NA	Single	4	NA	NA
rps9B	Sorbitol	3	0.658692	rps9B	NA	Single	4	NA	NA
rpl12A	YPD	1	0.815733	rpl12A	NA	Single	4	NA	NA
rpl12A+rpl20B	YPD	1	0.61623	rpl12A	rpl20B	Double	4	2	inter
rpl12A+rpl31A	YPD	1	0.501668	rpl12A	rpl31A	Double	4	4	intra
rpl12A+rps24A	YPD	1	0.868164	rpl12A	rps24A	Double	4	3	inter
rpl12A+rps26A	YPD	1	0.354139	rpl12A	rps26A	Double	4	5	inter
rpl12A+rps9A	YPD	1	0.674363	rpl12A	rps9A	Double	4	1	inter
rpl12A+rps9B	YPD	1	0.495839	rpl12A	rps9B	Double	4	4	intra
rpl31A	YPD	1	0.434044	rpl31A	NA	Single	4	NA	NA
rps9B	YPD	1	0.618844	rps9B	NA	Single	4	NA	NA
rpl12A	YPD	2	0.807703	rpl12A	NA	Single	4	NA	NA
rpl12A+rpl20B	YPD	2	0.597251	rpl12A	rpl20B	Double	4	2	inter
rpl12A+rpl31A	YPD	2	0.500407	rpl12A	rpl31A	Double	4	4	intra
rpl12A+rps24A	YPD	2	0.854483	rpl12A	rps24A	Double	4	3	inter
rpl12A+rps26A	YPD	2	0.340732	rpl12A	rps26A	Double	4	5	inter
rpl12A+rps9A	YPD	2	0.661495	rpl12A	rps9A	Double	4	1	inter
rpl12A+rps9B	YPD	2	0.492425	rpl12A	rps9B	Double	4	4	intra
rpl31A	YPD	2	0.435808	rpl31A	NA	Single	4	NA	NA
rps9B	YPD	2	0.597484	rps9B	NA	Single	4	NA	NA
rpl12A	YPD	3	0.816577	rpl12A	NA	Single	4	NA	NA
rpl12A+rpl20B	YPD	3	0.600079	rpl12A	rpl20B	Double	4	2	inter
rpl12A+rpl31A	YPD	3	0.47695	rpl12A	rpl31A	Double	4	4	intra
rpl12A+rps24A	YPD	3	0.857285	rpl12A	rps24A	Double	4	3	inter
rpl12A+rps26A	YPD	3	0.32532	rpl12A	rps26A	Double	4	5	inter
rpl12A+rps9A	YPD	3	0.655316	rpl12A	rps9A	Double	4	1	inter
rpl12A+rps9B	YPD	3	0.488922	rpl12A	rps9B	Double	4	4	intra
rpl31A	YPD	3	0.432625	rpl31A	NA	Single	4	NA	NA
rps9B	YPD	3	0.590442	rps9B	NA	Single	4	NA	NA
rpl12B	H2O2	1	0.774183	rpl12B	NA	Single	5	NA	NA
rpl12B+rpl20B	H2O2	1	0.637327	rpl12B	rpl20B	Double	5	2	inter
rpl12B+rpl31A	H2O2	1	0.667552	rpl12B	rpl31A	Double	5	4	inter
rpl12B+rps24A	H2O2	1	0.0437114	rpl12B	rps24A	Double	5	3	inter
rpl12B+rps26A	H2O2	1	0.664201	rpl12B	rps26A	Double	5	5	intra
rpl12B+rps9A	H2O2	1	0.942039	rpl12B	rps9A	Double	5	1	inter
rpl12B+rps9B	H2O2	1	0.0348466	rpl12B	rps9B	Double	5	4	inter
rps26A	H2O2	1	0.622938	rps26A	NA	Single	5	NA	NA
rpl12B	H2O2	3	0.792636	rpl12B	NA	Single	5	NA	NA
rpl12B+rpl20B	H2O2	3	0.630781	rpl12B	rpl20B	Double	5	2	inter
rpl12B+rpl31A	H2O2	3	0.675762	rpl12B	rpl31A	Double	5	4	inter
rpl12B+rps24A	H2O2	3	0.0162224	rpl12B	rps24A	Double	5	3	inter
rpl12B+rps26A	H2O2	3	0.618229	rpl12B	rps26A	Double	5	5	intra
rpl12B+rps9A	H2O2	3	0.941913	rpl12B	rps9A	Double	5	1	inter
rpl12B+rps9B	H2O2	3	0.178296	rpl12B	rps9B	Double	5	4	inter
rps26A	H2O2	3	0.627354	rps26A	NA	Single	5	NA	NA
rpl12B	NaCl	1	0.95052	rpl12B	NA	Single	5	NA	NA
rpl12B+rpl20B	NaCl	1	0.740281	rpl12B	rpl20B	Double	5	2	inter
rpl12B+rpl31A	NaCl	1	0.824665	rpl12B	rpl31A	Double	5	4	inter
rpl12B+rps24A	NaCl	1	0.366635	rpl12B	rps24A	Double	5	3	inter
rpl12B+rps26A	NaCl	1	0.705892	rpl12B	rps26A	Double	5	5	intra
rpl12B+rps9A	NaCl	1	0.994529	rpl12B	rps9A	Double	5	1	inter
rpl12B+rps9B	NaCl	1	0.581013	rpl12B	rps9B	Double	5	4	inter
rps26A	NaCl	1	0.587662	rps26A	NA	Single	5	NA	NA
rpl12B	NaCl	2	0.980669	rpl12B	NA	Single	5	NA	NA
rpl12B+rpl20B	NaCl	2	0.749631	rpl12B	rpl20B	Double	5	2	inter
rpl12B+rpl31A	NaCl	2	0.820446	rpl12B	rpl31A	Double	5	4	inter
rpl12B+rps24A	NaCl	2	0.373793	rpl12B	rps24A	Double	5	3	inter
rpl12B+rps26A	NaCl	2	0.743103	rpl12B	rps26A	Double	5	5	intra
rpl12B+rps9A	NaCl	2	0.998208	rpl12B	rps9A	Double	5	1	inter
rpl12B+rps9B	NaCl	2	0.588869	rpl12B	rps9B	Double	5	4	inter
rps26A	NaCl	2	0.617909	rps26A	NA	Single	5	NA	NA
rpl12B	NaCl	3	0.971288	rpl12B	NA	Single	5	NA	NA
rpl12B+rpl20B	NaCl	3	0.754321	rpl12B	rpl20B	Double	5	2	inter
rpl12B+rpl31A	NaCl	3	0.834103	rpl12B	rpl31A	Double	5	4	inter
rpl12B+rps24A	NaCl	3	0.388539	rpl12B	rps24A	Double	5	3	inter
rpl12B+rps26A	NaCl	3	0.740035	rpl12B	rps26A	Double	5	5	intra
rpl12B+rps9A	NaCl	3	1.00455	rpl12B	rps9A	Double	5	1	inter
rpl12B+rps9B	NaCl	3	0.60772	rpl12B	rps9B	Double	5	4	inter
rps26A	NaCl	3	0.623862	rps26A	NA	Single	5	NA	NA
rpl12B	Sorbitol	1	0.713855	rpl12B	NA	Single	5	NA	NA
rpl12B+rpl20B	Sorbitol	1	0.538258	rpl12B	rpl20B	Double	5	2	inter
rpl12B+rpl31A	Sorbitol	1	0.642047	rpl12B	rpl31A	Double	5	4	inter
rpl12B+rps24A	Sorbitol	1	0.406691	rpl12B	rps24A	Double	5	3	inter
rpl12B+rps26A	Sorbitol	1	0.548238	rpl12B	rps26A	Double	5	5	intra
rpl12B+rps9A	Sorbitol	1	0.95206	rpl12B	rps9A	Double	5	1	inter
rpl12B+rps9B	Sorbitol	1	0.618954	rpl12B	rps9B	Double	5	4	inter
rps26A	Sorbitol	1	0.51008	rps26A	NA	Single	5	NA	NA
rpl12B	Sorbitol	2	0.740387	rpl12B	NA	Single	5	NA	NA
rpl12B+rpl20B	Sorbitol	2	0.552832	rpl12B	rpl20B	Double	5	2	inter
rpl12B+rpl31A	Sorbitol	2	0.637889	rpl12B	rpl31A	Double	5	4	inter
rpl12B+rps24A	Sorbitol	2	0.396991	rpl12B	rps24A	Double	5	3	inter
rpl12B+rps26A	Sorbitol	2	0.592549	rpl12B	rps26A	Double	5	5	intra
rpl12B+rps9A	Sorbitol	2	0.939915	rpl12B	rps9A	Double	5	1	inter
rpl12B+rps9B	Sorbitol	2	0.629627	rpl12B	rps9B	Double	5	4	inter
rps26A	Sorbitol	2	0.520618	rps26A	NA	Single	5	NA	NA
rpl12B	Sorbitol	3	0.732529	rpl12B	NA	Single	5	NA	NA
rpl12B+rpl20B	Sorbitol	3	0.561718	rpl12B	rpl20B	Double	5	2	inter
rpl12B+rpl31A	Sorbitol	3	0.645864	rpl12B	rpl31A	Double	5	4	inter
rpl12B+rps24A	Sorbitol	3	0.385624	rpl12B	rps24A	Double	5	3	inter
rpl12B+rps26A	Sorbitol	3	0.571784	rpl12B	rps26A	Double	5	5	intra
rpl12B+rps9A	Sorbitol	3	0.952065	rpl12B	rps9A	Double	5	1	inter
rpl12B+rps9B	Sorbitol	3	0.594575	rpl12B	rps9B	Double	5	4	inter
rps26A	Sorbitol	3	0.508818	rps26A	NA	Single	5	NA	NA
rpl12B	YPD	1	0.818707	rpl12B	NA	Single	5	NA	NA
rpl12B+rpl20B	YPD	1	0.697237	rpl12B	rpl20B	Double	5	2	inter
rpl12B+rpl31A	YPD	1	0.69851	rpl12B	rpl31A	Double	5	4	inter
rpl12B+rps24A	YPD	1	0.545624	rpl12B	rps24A	Double	5	3	inter
rpl12B+rps26A	YPD	1	0.634545	rpl12B	rps26A	Double	5	5	intra
rpl12B+rps9A	YPD	1	0.958073	rpl12B	rps9A	Double	5	1	inter
rpl12B+rps9B	YPD	1	0.721334	rpl12B	rps9B	Double	5	4	inter
rps26A	YPD	1	0.595407	rps26A	NA	Single	5	NA	NA
rpl12B	YPD	2	0.815304	rpl12B	NA	Single	5	NA	NA
rpl12B+rpl20B	YPD	2	0.676731	rpl12B	rpl20B	Double	5	2	inter
rpl12B+rpl31A	YPD	2	0.696071	rpl12B	rpl31A	Double	5	4	inter
rpl12B+rps24A	YPD	2	0.531977	rpl12B	rps24A	Double	5	3	inter
rpl12B+rps26A	YPD	2	0.614489	rpl12B	rps26A	Double	5	5	intra
rpl12B+rps9A	YPD	2	0.959696	rpl12B	rps9A	Double	5	1	inter
rpl12B+rps9B	YPD	2	0.714002	rpl12B	rps9B	Double	5	4	inter
rps26A	YPD	2	0.586043	rps26A	NA	Single	5	NA	NA
rpl12B	YPD	3	0.819596	rpl12B	NA	Single	5	NA	NA
rpl12B+rpl20B	YPD	3	0.675481	rpl12B	rpl20B	Double	5	2	inter
rpl12B+rpl31A	YPD	3	0.688756	rpl12B	rpl31A	Double	5	4	inter
rpl12B+rps24A	YPD	3	0.530056	rpl12B	rps24A	Double	5	3	inter
rpl12B+rps26A	YPD	3	0.613035	rpl12B	rps26A	Double	5	5	intra
rpl12B+rps9A	YPD	3	0.946886	rpl12B	rps9A	Double	5	1	inter
rpl12B+rps9B	YPD	3	0.715244	rpl12B	rps9B	Double	5	4	inter
rps26A	YPD	3	0.588423	rps26A	NA	Single	5	NA	NA
rpl1A	H2O2	1	1.05838	rpl1A	NA	Single	7	NA	NA
rpl1A+rpl20B	H2O2	1	0.785031	rpl1A	rpl20B	Double	7	2	inter
rpl1A+rps24A	H2O2	1	0.857342	rpl1A	rps24A	Double	7	3	inter
rpl1A+rps26A	H2O2	1	0.679558	rpl1A	rps26A	Double	7	5	inter
rpl1A+rps9A	H2O2	1	1.02764	rpl1A	rps9A	Double	7	1	inter
rpl1A+rps9B	H2O2	1	0.19293	rpl1A	rps9B	Double	7	4	inter
rpl1A	H2O2	3	1.03996	rpl1A	NA	Single	7	NA	NA
rpl1A+rpl20B	H2O2	3	0.807737	rpl1A	rpl20B	Double	7	2	inter
rpl1A+rps24A	H2O2	3	0.849141	rpl1A	rps24A	Double	7	3	inter
rpl1A+rps26A	H2O2	3	0.681791	rpl1A	rps26A	Double	7	5	inter
rpl1A+rps9A	H2O2	3	1.03106	rpl1A	rps9A	Double	7	1	inter
rpl1A+rps9B	H2O2	3	0.145176	rpl1A	rps9B	Double	7	4	inter
rpl1A	NaCl	1	1.02121	rpl1A	NA	Single	7	NA	NA
rpl1A+rpl20B	NaCl	1	0.738601	rpl1A	rpl20B	Double	7	2	inter
rpl1A+rps24A	NaCl	1	0.850435	rpl1A	rps24A	Double	7	3	inter
rpl1A+rps26A	NaCl	1	0.730818	rpl1A	rps26A	Double	7	5	inter
rpl1A+rps9A	NaCl	1	1.10066	rpl1A	rps9A	Double	7	1	inter
rpl1A+rps9B	NaCl	1	0.675607	rpl1A	rps9B	Double	7	4	inter
rpl1A	NaCl	2	1.02337	rpl1A	NA	Single	7	NA	NA
rpl1A+rpl20B	NaCl	2	0.769691	rpl1A	rpl20B	Double	7	2	inter
rpl1A+rps24A	NaCl	2	0.894374	rpl1A	rps24A	Double	7	3	inter
rpl1A+rps26A	NaCl	2	0.75991	rpl1A	rps26A	Double	7	5	inter
rpl1A+rps9A	NaCl	2	1.09889	rpl1A	rps9A	Double	7	1	inter
rpl1A+rps9B	NaCl	2	0.678046	rpl1A	rps9B	Double	7	4	inter
rpl1A	NaCl	3	1.00762	rpl1A	NA	Single	7	NA	NA
rpl1A+rpl20B	NaCl	3	0.754827	rpl1A	rpl20B	Double	7	2	inter
rpl1A+rps24A	NaCl	3	0.888651	rpl1A	rps24A	Double	7	3	inter
rpl1A+rps26A	NaCl	3	0.760247	rpl1A	rps26A	Double	7	5	inter
rpl1A+rps9A	NaCl	3	1.11738	rpl1A	rps9A	Double	7	1	inter
rpl1A+rps9B	NaCl	3	0.688889	rpl1A	rps9B	Double	7	4	inter
rpl1A	Sorbitol	1	0.976605	rpl1A	NA	Single	7	NA	NA
rpl1A+rpl20B	Sorbitol	1	0.550719	rpl1A	rpl20B	Double	7	2	inter
rpl1A+rps24A	Sorbitol	1	0.789563	rpl1A	rps24A	Double	7	3	inter
rpl1A+rps26A	Sorbitol	1	0.573953	rpl1A	rps26A	Double	7	5	inter
rpl1A+rps9A	Sorbitol	1	1.0452	rpl1A	rps9A	Double	7	1	inter
rpl1A+rps9B	Sorbitol	1	0.862706	rpl1A	rps9B	Double	7	4	inter
rpl1A	Sorbitol	2	0.995616	rpl1A	NA	Single	7	NA	NA
rpl1A+rpl20B	Sorbitol	2	0.549827	rpl1A	rpl20B	Double	7	2	inter
rpl1A+rps24A	Sorbitol	2	0.775814	rpl1A	rps24A	Double	7	3	inter
rpl1A+rps26A	Sorbitol	2	0.600424	rpl1A	rps26A	Double	7	5	inter
rpl1A+rps9A	Sorbitol	2	1.04179	rpl1A	rps9A	Double	7	1	inter
rpl1A+rps9B	Sorbitol	2	0.843609	rpl1A	rps9B	Double	7	4	inter
rpl1A	Sorbitol	3	0.990396	rpl1A	NA	Single	7	NA	NA
rpl1A+rpl20B	Sorbitol	3	0.543162	rpl1A	rpl20B	Double	7	2	inter
rpl1A+rps24A	Sorbitol	3	0.793928	rpl1A	rps24A	Double	7	3	inter
rpl1A+rps26A	Sorbitol	3	0.569717	rpl1A	rps26A	Double	7	5	inter
rpl1A+rps9A	Sorbitol	3	1.02816	rpl1A	rps9A	Double	7	1	inter
rpl1A+rps9B	Sorbitol	3	0.81047	rpl1A	rps9B	Double	7	4	inter
rpl1A	YPD	1	1.00081	rpl1A	NA	Single	7	NA	NA
rpl1A+rpl20B	YPD	1	0.699384	rpl1A	rpl20B	Double	7	2	inter
rpl1A+rps24A	YPD	1	0.871133	rpl1A	rps24A	Double	7	3	inter
rpl1A+rps26A	YPD	1	0.630153	rpl1A	rps26A	Double	7	5	inter
rpl1A+rps9A	YPD	1	1.01818	rpl1A	rps9A	Double	7	1	inter
rpl1A+rps9B	YPD	1	0.832502	rpl1A	rps9B	Double	7	4	inter
rpl1A	YPD	2	0.998396	rpl1A	NA	Single	7	NA	NA
rpl1A+rpl20B	YPD	2	0.68524	rpl1A	rpl20B	Double	7	2	inter
rpl1A+rps24A	YPD	2	0.859416	rpl1A	rps24A	Double	7	3	inter
rpl1A+rps26A	YPD	2	0.613076	rpl1A	rps26A	Double	7	5	inter
rpl1A+rps9A	YPD	2	1.01503	rpl1A	rps9A	Double	7	1	inter
rpl1A+rps9B	YPD	2	0.836932	rpl1A	rps9B	Double	7	4	inter
rpl1A	YPD	3	1.00317	rpl1A	NA	Single	7	NA	NA
rpl1A+rpl20B	YPD	3	0.679233	rpl1A	rpl20B	Double	7	2	inter
rpl1A+rps24A	YPD	3	0.85925	rpl1A	rps24A	Double	7	3	inter
rpl1A+rps26A	YPD	3	0.616546	rpl1A	rps26A	Double	7	5	inter
rpl1A+rps9A	YPD	3	1.01122	rpl1A	rps9A	Double	7	1	inter
rpl1A+rps9B	YPD	3	0.832027	rpl1A	rps9B	Double	7	4	inter
