## Supplementary Table 10 for "The 3’-untranslated regions of yeast ribosomal protein mRNAs determine paralog incorporation into ribosomes and recruit factors necessary for specialized functions"

### Sheet: ReadMe
Excel Sheets Documentation
Sheet No: 1
Sheet Name: ReadMe
Details: Descriptions
This sheet provides a brief overview of the Excel workbook and the various sheets contained within.
Sheet No: 2
Sheet Name: Table 1
Details: Saccharomyces cerevisiae Strains Used in This Study
This sheet contains information about the Saccharomyces cerevisiae strains utilized in the study. The following details are documented:
Name: Identification name of the yeast strain.
Genotype: Genetic composition of the strain.
Source: Source of the specific strain.
Sheet No: 3
Sheet Name: Table 2
Details: Yeast Expression Plasmids Used in This Study
This sheet provides information about the yeast expression plasmids employed in the study. The following details are documented:
Plasmid Name: Identification name of the expression plasmid.
Gene: Inserted gene inside the backbone for episomal expression of the gene in yeast.
Backbone: Backbone of the plasmid.
Selection Marker: Selection gene to select positive strains.
Source: Source of the specific plasmid.

### Sheet: Table 1
Table 1. Saccharomyces cerevisiae strains used in this study
S.N.	Name	Genotype	Source
1	BY4741	MATa his3△1 leu2△0 met15△0 ura3△0	Euroscarf
2	rpl1A△	MATa his3△1 leu2△0 met15△0 ura3△0 rpl1AΔ::HIS3	From library
3	rpl1B△	MATa his3△1 leu2△0 met15△0 ura3△0 rpl1B△:KanMX	From library
4	rpl2A△	MATa his3△1 leu2△0 met15△0 ura3△0 rpl2A△:KanMX	From library
5	rpl2B△	MATa his3△1 leu2△0 met15△0 ura3△0 rpl2B△:KanMX	From library
6	rpl1A△	MATa his3△1 leu2△0 met15△0 ura3△0 rpl1AΔ::HIS3	This study
7	rpl1B△	MATa his3△1 leu2△0 met15△0 ura3△0 rpl1BΔ::HIS3	This study
8	rpl2A△	MATa his3△1 leu2△0 met15△0 ura3△0	This study
		Rpl2AΔ::HIS3
9	rpl2B△	MATa his3△1 leu2△0 met15△0 ura3△0 rpl2BΔ::HIS3	This study
10	rpl3△	MATa his3△1 leu2△0 met15△0 ura3△0 rpl3Δ::HIS3	This study
11	rpl4A△	MATa his3△1 leu2△0 met15△0 ura3△0 rpl4A△:KanMX	From library
12	rpl4B△	MATa his3△1 leu2△0 met15△0 ura3△0 rpl4B△:KanMX	From library
13	rpl5△	MATa his3△1 leu2△0 met15△0 ura3△0	This study
		rpl5Δ::HIS3
14	rpl6A△	MATa his3△1 leu2△0 met15△0 ura3△0 rpl6AΔ::HIS3	This study
15	rpl6B△	MATa his3△1 leu2△0 met15△0 ura3△0 rpl6BΔ::HIS3	This study
16	rpl7A△	MATa his3△1 leu2△0 met15△0 ura3△0	From library
		rpl7A△:KanMX
17	rpl7B△	MATa his3△1 leu2△0 met15△0 ura3△0 rpl7B△:KanMX	From library
18	rpl8A△	MATa his3△1 leu2△0 met15△0 ura3△0 rpl8A△:KanMX	From library
19	rpl8B△	MATa his3△1 leu2△0 met15△0 ura3△0 rpl8B△:KanMX	From library
20	rpl9A△	MATa his3△1 leu2△0 met15△0 ura3△0 rpl9A△:KanMX	From library
21	rpl9B△	MATa his3△1 leu2△0 met15△0 ura3△0	This study
		Rpl9BΔ::HIS3
22	rpl10△	MATa his3△1 leu2△0 met15△0 ura3△0 rpl10Δ::HIS3	This study
23	rpl11A△	MATa his3△1 leu2△0 met15△0 ura3△0 rpl11AΔ::HIS3	This study
24	rpl11B△	MATa his3△1 leu2△0 met15△0 ura3△0 rpl11B△:KanMX	From library
25	rpl12A△	MATa his3△1 leu2△0 met15△0 ura3△0 rpl12AΔ::HIS3	This study
26	rpl12B△	MATa his3△1 leu2△0 met15△0 ura3△0	This study
		rpl12BΔ::HIS3
27	rpl13A△	MATa his3△1 leu2△0 met15△0 ura3△0 rpl13A△:KanMX	From library
28	rpl13B△	MATa his3△1 leu2△0 met15△0 ura3△0 rpl13BΔ::HIS3	This study
29	rpl14A△	MATa his3△1 leu2△0 met15△0 ura3△0 rpl14A△:KanMX	From library
30	rpl14B△	MATa his3△1 leu2△0 met15△0 ura3△0 rpl14BΔ::HIS3	This study
31	rpl15B△	MATa his3△1 leu2△0 met15△0 ura3△0 rpl15BΔ::HIS3	This study
32	rpl16A△	MATa his3△1 leu2△0 met15△0 ura3△0 rpl16A△:KanMX	From library
33	rpl16B△	MATa his3△1 leu2△0 met15△0 ura3△0 rpl16B△:KanMX	From library
34	rpl17A△	MATa his3△1 leu2△0 met15△0 ura3△0 rpl17AΔ::HIS3	This study
35	rpl17B△	MATa his3△1 leu2△0 met15△0 ura3△0	This study
		Rpl17BΔ::HIS3
36	rpl18A△	MATa his3△1 leu2△0 met15△0 ura3△0 rpl18AΔ::HIS3	This study
37	rpl18B△	MATa his3△1 leu2△0 met15△0 ura3△0 rpl18BΔ::HIS3	This study
38	rpl19A△	MATa his3△1 leu2△0 met15△0 ura3△0 rpl19AΔ::HIS3	This study
39	rpl19B△	MATa his3△1 leu2△0 met15△0 ura3△0 rpl19BΔ::HIS3	This study
40	rpl20A△	MATa his3△1 leu2△0 met15△0 ura3△0 rpl20A△:KanMX	From library
41	rpl20B△	MATa his3△1 leu2△0 met15△0 ura3△0 rpl20B△:KanMX	From library
42	rpl21A△	MATa his3△1 leu2△0 met15△0 ura3△0 rpl21AΔ::HIS3	This study
43	rpl21B△	MATa his3△1 leu2△0 met15△0 ura3△0 rpl21B△:KanMX	From library
44	rpl22A△	MATa his3△1 leu2△0 met15△0 ura3△0 rpl22A△:KanMX	From library
45	rpl22B△	MATa his3△1 leu2△0 met15△0 ura3△0 rpl22BΔ::HIS3	This study
46	rpl23A△	MATa his3△1 leu2△0 met15△0 ura3△0 rpl23A△:KanMX	From library
47	rpl23B△	MATa his3△1 leu2△0 met15△0 ura3△0 rpl23BΔ::HIS3	This study
48	rpl24A△	MATa his3△1 leu2△0 met15△0 ura3△0 rpl24A△:KanMX	From library
49	rpl24B△	MATa his3△1 leu2△0 met15△0 ura3△0 rpl24B△:KanMX	From library
50	rpl26A△	MATa his3△1 leu2△0 met15△0 ura3△0 rpl26A△:KanMX	From library
51	rpl26B△	MATa his3△1 leu2△0 met15△0 ura3△0 rpl26B△:KanMX	From library
52	rpl27A△	MATa his3△1 leu2△0 met15△0 ura3△0 rpl27A△:KanMX	From library
53	rpl27B△	MATa his3△1 leu2△0 met15△0 ura3△0 rpl27B△:KanMX	From library
54	rpl29△	MATa his3△1 leu2△0 met15△0 ura3△0 rpl29Δ::HIS3	This study
55	rpl31A△	MATa his3△1 leu2△0 met15△0 ura3△0 rpl31AΔ::HIS3	This study
56	rpl31B△	MATa his3△1 leu2△0 met15△0 ura3△0 rpl31BΔ::HIS3	This study
57	rpl32△	MATa his3△1 leu2△0 met15△0 ura3△0 rpl32Δ::HIS3	This study
58	rpl33B△	MATa his3△1 leu2△0 met15△0 ura3△0 rpl33B△:KanMX	From library
59	rpl34A△	MATa his3△1 leu2△0 met15△0 ura3△0 rpl34AΔ::HIS3	This study
60	rpl34B△	MATa his3△1 leu2△0 met15△0 ura3△0 rpl34BΔ::HIS3	This study
61	rpl35A△	MATa his3△1 leu2△0 met15△0 ura3△0 rpl35A△:KanMX	From library
62	rpl35B△	MATa his3△1 leu2△0 met15△0 ura3△0 rpl35B△:KanMX	From library
63	rpl36A△	MATa his3△1 leu2△0 met15△0 ura3△0 rpl36A△:KanMX	From library
64	rpl37A△	MATa his3△1 leu2△0 met15△0 ura3△0 rpl37A△:KanMX	From library
65	rpl37B△	MATa his3△1 leu2△0 met15△0 ura3△0 rpl37B△:KanMX	From library
66	rpl38△	MATa his3△1 leu2△0 met15△0 ura3△0 rpl38△:KanMX	From library
67	rpl39△	MATa his3△1 leu2△0 met15△0 ura3△0 rpl39Δ::HIS3	This study
68	rpl40A△	MATa his3△1 leu2△0 met15△0 ura3△0 rpl40A△:KanMX	From library
69	rpl40B△	MATa his3△1 leu2△0 met15△0 ura3△0 rpl40BΔ::HIS3	This study
70	rpl41A△	MATa his3△1 leu2△0 met15△0 ura3△0 rpl41A△:KanMX	From library
71	rpl42A△	MATa his3△1 leu2△0 met15△0 ura3△0	This study
		Rpl42AΔ::HIS3
72	rpl42B△	MATa his3△1 leu2△0 met15△0 ura3△0 rpl42BΔ::HIS3	This study
73	RPL43B△	MATa his3△1 leu2△0 met15△0 ura3△0 rpl43BΔ::HIS3	This study
74	rps0A△	MATa his3△1 leu2△0 met15△0 ura3△0 rps0AΔ::HIS3	This study
75	rps0B△	MATa his3△1 leu2△0 met15△0 ura3△0 rps0B△:KanMX	From library
76	rps1A△	MATa his3△1 leu2△0 met15△0 ura3△0 rps1AΔ::HIS3	This study
77	rps1B△	MATa his3△1 leu2△0 met15△0 ura3△0 rps1B△:KanMX	From library
78	rps3△	MATa his3△1 leu2△0 met15△0 ura3△0 rps3Δ::HIS3	This study
79	rps4A△	MATa his3△1 leu2△0 met15△0 ura3△0 rps4AΔ::HIS3	This study
80	rps4B△	MATa his3△1 leu2△0 met15△0 ura3△0 rps4B△:KanMX	From library
81	rps6A△	MATa his3△1 leu2△0 met15△0 ura3△0 rps6A△:KanMX	From library
82	rps6B△	MATa his3△1 leu2△0 met15△0 ura3△0 rps6B△:KanMX	From library
83	rps7A△	MATa his3△1 leu2△0 met15△0 ura3△0 rps7AΔ::HIS3	This study
84	rps7B△	MATa his3△1 leu2△0 met15△0 ura3△0 rps7BΔ::HIS3	This study
85	rps8A△	MATa his3△1 leu2△0 met15△0 ura3△0 rps8A△:KanMX	From library
86	rps8B△	MATa his3△1 leu2△0 met15△0 ura3△0 rps8BΔ::HIS3	This study
87	rps9A△	MATa his3△1 leu2△0 met15△0 ura3△0 rps9A△:KanMX	From library
88	rps9B△	MATa his3△1 leu2△0 met15△0 ura3△0 rps9BΔ::HIS3	This study
89	rps10A△	MATa his3△1 leu2△0 met15△0 ura3△0 rps10A△:KanMX	From library
90	rps10B△	MATa his3△1 leu2△0 met15△0 ura3△0 rps10BΔ::HIS3	This study
91	rps11A△	MATa his3△1 leu2△0 met15△0 ura3△0 rps11A△:KanMX	From library
92	rps11B△	MATa his3△1 leu2△0 met15△0 ura3△0 rps11B△:KanMX	From library
93	rps12△	MATa his3△1 leu2△0 met15△0 ura3△0 rps12△:KanMX	From library
94	rps13△	MATa his3△1 leu2△0 met15△0 ura3△0 rps13Δ::HIS3	This study
95	rps14A△	MATa his3△1 leu2△0 met15△0 ura3△0 rps14AΔ::HIS3	This study
96	rps14B△	MATa his3△1 leu2△0 met15△0 ura3△0 rps14B△:KanMX	From library
97	rps15△	MATa his3△1 leu2△0 met15△0 ura3△0 rps15Δ::HIS3	This study
98	rps16A△	MATa his3△1 leu2△0 met15△0 ura3△0 rps16A△:KanMX	From library
99	rps16B△	MATa his3△1 leu2△0 met15△0 ura3△0 rps16B△:KanMX	From library
100	rps17A△	MATa his3△1 leu2△0 met15△0 ura3△0 rps17A△:KanMX	From library
101	rps15B△	MATa his3△1 leu2△0 met15△0 ura3△0 rps15B△:KanMX	From library
102	rps18A△	MATa his3△1 leu2△0 met15△0 ura3△0 rps18A△:KanMX	From library
103	rps18B△	MATa his3△1 leu2△0 met15△0 ura3△0 rps18B△:KanMX	From library
104	rps19A△	MATa his3△1 leu2△0 met15△0 ura3△0 rps19AΔ::HIS3	This study
105	rps19B△	MATa his3△1 leu2△0 met15△0 ura3△0 rps19BΔ::HIS3	This study
106	rps19B△	MATa his3△1 leu2△0 met15△0 ura3△0 rps19B△:KanMX	From library
107	rps21A△	MATa his3△1 leu2△0 met15△0 ura3△0 rps21A△:KanMX	From library
108	rps21B△	MATa his3△1 leu2△0 met15△0 ura3△0 rps21BΔ::HIS3	This study
109	rps22B△	MATa his3△1 leu2△0 met15△0 ura3△0 rps22B△:KanMX	From library
110	rps23A△	MATa his3△1 leu2△0 met15△0 ura3△0 rps23A△:KanMX	From library
111	rps23B△	MATa his3△1 leu2△0 met15△0 ura3△0 rps23BΔ::HIS3	This study
112	rps24A△	MATa his3△1 leu2△0 met15△0 ura3△0 rps24A△:KanMX	From library
113	rps24B△	MATa his3△1 leu2△0 met15△0 ura3△0 rps24B△:KanMX	From library
114	rps25A△	MATa his3△1 leu2△0 met15△0 ura3△0 rps25A△:KanMX	From library
115	rps25B△	MATa his3△1 leu2△0 met15△0 ura3△0 rps25B△	From library
116	rps26A△	MATa his3△1 leu2△0 met15△0 ura3△0 rps26AΔ::HIS3	This study
117	rps26B△	MATa his3△1 leu2△0 met15△0 ura3△0 rps26BΔ::HIS3	This study
118	rps27A△	MATa his3△1 leu2△0 met15△0 ura3△0 rps27A△:KanMX	From library
119	rps27B△	MATa his3△1 leu2△0 met15△0 ura3△0 rps27B△:KanMX	From library
120	rps28A△	MATa his3△1 leu2△0 met15△0 ura3△0 rps28A△:KanMX	From library
121	rps28B△	MATa his3△1 leu2△0 met15△0 ura3△0 rps28B△:KanMX	From library
122	rps29A△	MATa his3△1 leu2△0 met15△0 ura3△0 rps29A△	From library
123	rps29B△	MATa his3△1 leu2△0 met15△0 ura3△0 rps29B△:KanMX	From library
124	rps30A△	MATa his3△1 leu2△0 met15△0 ura3△0 rps30A△	From library
125	rps30B△	MATa his3△1 leu2△0 met15△0 ura3△0 rps30B△:KanMX	From library
126	rpp1A△	MATa his3△1 leu2△0 met15△0 ura3△0 rpp1AΔ::HIS3	This study
127	rpp1B△	MATa his3△1 leu2△0 met15△0 ura3△0 rpp1BΔ::HIS3	This study
128	rpp2A△	MATa his3△1 leu2△0 met15△0 ura3△0 rpp2A△:KanMX	From library
129	atp1△	MATa his3△1 leu2△0 met15△0 ura3△0 atp1△:KanMX	From library
130	dbp3△	MATa his3△1 leu2△0 met15△0 ura3△0 dbp3△:KanMX	From library
131	hhf1△	MATa his3△1 leu2△0 met15△0 ura3△0 hhf1△:KanMX	From library
132	hxt8△	MATa his3△1 leu2△0 met15△0 ura3△0 hxt8△:KanMX	From library
133	nhp6A△	MATa his3△1 leu2△0 met15△0 ura3△0 nhp6A△:KanMX	From library
134	nhp6B△	MATa his3△1 leu2△0 met15△0 ura3△0 nhp6B△:KanMX	From library
135	blm10△	MATa his3△1 leu2△0 met15△0 ura3△0 blm10△:KanMX	From library
136	mrt4△	MATa his3△1 leu2△0 met15△0 ura3△0 mrt4△:KanMX	From library
137	nop12△	MATa his3△1 leu2△0 met15△0 ura3△0 nop12△:KanMX	From library
138	tma16△	MATa his3△1 leu2△0 met15△0 ura3△0 tma16△:KanMX	From library
139	vps30△	MATa his3△1 leu2△0 met15△0 ura3△0 vps30△:KanMX	From library
140	vps30△	MATa his3△1 leu2△0 met15△0 ura3△0 vps30Δ::HIS3	This study
141	rps26A△rpl1A△	MATa his3△1 leu2△0 met15△0 ura3△0 rps26A△:KanMX rpl1A△::URA3	This study
142	rps24A△rpl1A△	MATa his3△1 leu2△0 met15△0 ura3△0 rps24A△:KanMX rpl1A△::URA3	This study
143	rps9B△rpl1A△	MATa his3△1 leu2△0 met15△0 ura3△0 rps9B△:KanMX rpl1A△::URA3	This study
144	rpl31A△rpl1A△	MATa his3△1 leu2△0 met15△0 ura3△0 rpl31A△:KanMX rpl1A△::URA3	This study
145	rps9A△rpl1A△	MATa his3△1 leu2△0 met15△0 ura3△0 rps9A△:KanMX rpl1A△::URA3	This study
146	rpl20B△rpl1A△	MATa his3△1 leu2△0 met15△0 ura3△0 rpl20B△:KanMX rpl1A△::URA3	This study
147	rps26A△rpl12A△	MATa his3△1 leu2△0 met15△0 ura3△0 rps26A△:KanMX rpl12A△::URA3	This study
148	rps24A△rpl12A△	MATa his3△1 leu2△0 met15△0 ura3△0 rps24A△:KanMX rpl12A△::URA3	This study
149	rps9B△rpl12A△	MATa his3△1 leu2△0 met15△0 ura3△0 rps9B△:KanMX rpl12A△::URA3	This study
150	rpl31A△rpl12A△	MATa his3△1 leu2△0 met15△0 ura3△0 rpl31A△:KanMX rpl12A△::URA3	This study
151	rps9A△rpl12A△	MATa his3△1 leu2△0 met15△0 ura3△0 rps9A△:KanMX rpl12A△::URA3	This study
152	rpl20B△rpl12A△	MATa his3△1 leu2△0 met15△0 ura3△0 rpl20B△:KanMX rpl12A△::URA3	This study
153	rps26A△rpl12B△	MATa his3△1 leu2△0 met15△0 ura3△0 rps26A△:KanMX rpl12B△::URA3	This study
154	rps24A△rpl12B△	MATa his3△1 leu2△0 met15△0 ura3△0 rps24A△:KanMX rpl12B△::URA3	This study
155	rps9B△rpl12B△	MATa his3△1 leu2△0 met15△0 ura3△0 rps9B△:KanMX rpl12B△::URA3	This study
156	rpl31A△rpl12B△	MATa his3△1 leu2△0 met15△0 ura3△0 rpl31A△:KanMX rpl12B△::URA3	This study
157	rps9A△rpl12B△	MATa his3△1 leu2△0 met15△0 ura3△0 rps9A△:KanMX rpl12B△::URA3	This study
158	rpl20B△rpl12B△	MATa his3△1 leu2△0 met15△0 ura3△0 rpl20B△:KanMX rpl12B△::URA3	This study
159	RPL12A-FLAG-URA3INT	MATa his3△1 leu2△0 met15△0 ura3△0 RPL12A::FLAG::URA3::RPL12A	This study
190	RPL12B-FLAG-URA3INT	MATa his3△1 leu2△0 met15△0 ura3△0 RPL12B::FLAG::URA3::RPL12B	This study
191	RPL19A-FLAG-URA3INT	MATa his3△1 leu2△0 met15△0 ura3△0 RPL19A::FLAG::URA3::RPL19A	This study
192	RPL19B-FLAG-URA3INT	MATa his3△1 leu2△0 met15△0 ura3△0 RPL19B::FLAG::URA3::RPL19B	This study
193	RPL34A-FLAG-URA3INT	MATa his3△1 leu2△0 met15△0 ura3△0 RPL34A::FLAG::URA3::RPL34A	This study
194	RPL34B-FLAG-URA3INT	MATa his3△1 leu2△0 met15△0 ura3△0 RPL34B::FLAG::URA3::RPL34B	This study
195	RPL12A-FLAGINT	MATa his3△1 leu2△0 met15△0 ura3△0 RPL12A::FLAG::RPL12A3’UTR	This study
196	RPL12B-FLAGINT	MATa his3△1 leu2△0 met15△0 ura3△0 RPL12B::FLAG::RPL12B3’UTR	This study
197	RPL19A-FLAGINT	MATa his3△1 leu2△0 met15△0 ura3△0 RPL19A::FLAG::RPL19A3’UTR	This study
198	RPL19B-FLAGINT	MATa his3△1 leu2△0 met15△0 ura3△0 RPL19B::FLAG::RPL19B 3’UTR	This study
199	RPL34A-FLAGINT	MATa his3△1 leu2△0 met15△0 ura3△0 RPL34A::FLAG::RPL34A3’UTR	This study
200	RPL34B-FLAGINT	MATa his3△1 leu2△0 met15△0 ura3△0 RPL34B::FLAG::RPL34B3’UTR	This study
201	RPL12A-FLAGINT VPS30-MycINT	MATa his3△1 leu2△0 met15△0 ura3△0 RPL12A::FLAG::RPL12A3’UTR VPS30::Myc::VPS303’UTR	This study
202	RPL12B-FLAGINT VPS30-MycINT	MATa his3△1 leu2△0 met15△0 ura3△0 RPL12B::FLAG::RPL12B3’UTR VPS30::Myc::VPS303’UTR	This study
203	RPL12A-B3’UTR	MATa his3△1 leu2△0 met15△0 ura3△0 RPL12A::FLAG::RPL12B3’UTR	This study
204	RPL12A-B3’UTR rpl12B△	MATa his3△1 leu2△0 met15△0 ura3△0 RPL12A::FLAG::RPL12B3’UTR	This study
		RPL12B::HIS3::RPL12B
205	Rpl16a/b-AVI Pex25-BirA	MATa his3△1 leu2△0 met15△0 ura3△0	Maya Schuldiner Lab
		rpl16a::RPL16a-HA-TEV-AVI rpl16b::RPL16b- HA-TEV-AVI ura3Δ0 met15Δ0 his3Δ1 Pex25-Venus-BirA::HIS5
206	Rpl16a/b-AVI Pex25-BirA	MATa his3△1 leu2△0 met15△0 ura3△0	This study
	rpl12A△	rpl16a::RPL16a-HA-TEV-AVI rpl16b::RPL16b- HA-TEV-AVI ura3Δ0 met15Δ0 his3Δ1 Pex25-Venus-BirA::HIS5
		rpl12B△
207	Rpl16a/b-AVI Pex25-BirA	MATa his3△1 leu2△0 met15△0 ura3△0	This study
	rpl12B△	rpl16a::RPL16a-HA-TEV-AVI rpl16b::RPL16b- HA-TEV-AVI ura3Δ0 met15Δ0 his3Δ1 Pex25-Venus-BirA::HIS5
		rpl12B△

### Sheet: Table 2
Table 2. Plasmids
S.N.	Plasmid Name	Gene	Backbone	Selection marker	Source
1	pRS316		pRS316	URA3
2	pRS316-RPL12A	RPL12A	pRS316	URA3	This study
3	pRS316-RPL12B	RPL12B	pRS316	URA3	This study
4	pRS316-RPL19A	RPL19A	pRS316	URA3	R. Nair
5	pRS316-RPL19B	RPL19B	pRS316	URA3	R. Nair
6	pRS316-RPL34A	RPL34A	pRS316	URA3	R. Nair
7	pRS316-RPL34B	RPL34B	pRS316	URA3	R. Nair
8	pRS315		pRS315	LEU2
9	pRS315-HA-GFP-SKL	HA-GFP-SKL	pRS315	LEU2
9	pRS315-HA-NSP1	HA-NSP1 (COVID19)	pRS315	LEU2	This study
